# Rbfox1 is required for myofibril development and maintaining fiber-type specific isoform expression in *Drosophila* muscles

**DOI:** 10.1101/2021.05.09.443278

**Authors:** Elena Nikonova, Ketaki Kamble, Amartya Mukherjee, Christiane Barz, Upendra Nongthomba, Maria L. Spletter

## Abstract

Protein isoform transitions confer distinct properties on muscle fibers and are regulated predominantly by differential transcription and alternative splicing. RNA-binding Fox protein 1 (Rbfox1) can affect both transcript levels and splicing, and is known to control skeletal muscle function. However, the detailed mechanisms by which Rbfox1 contributes to normal muscle development and physiology remain obscure. In this study, we report that Rbfox1 contributes to the generation of adult muscle diversity in *Drosophila*. Rbfox1 is differentially expressed in tubular and fibrillar muscle fiber types. RNAi knockdown of Rbfox1 leads to a loss of flight, climbing and jumping ability, as well as eclosion defects. Myofibers in knockdown muscle are frequently torn, and sarcomeres are hypercontracted. These defects arise from mis-regulation of fiber-type specific gene and splice isoform expression, notably loss of an IFM-specific isoform of Troponin-I that is critical for regulating myosin activity. We find that Rbfox1 influences mRNA transcript levels through 1) direct binding of 3’-UTRs of target transcripts as well as 2) through regulation of myogenic transcription factors, including Mef2, Exd and Salm. Moreover, Rbfox1 modulates splice isoform expression through 1) direct regulation of target splice events in structural genes and 2) regulation of the CELF-family RNA-binding protein Bruno1. Our data indicate that cross-regulatory interactions observed between FOX and CELF family RNA-binding proteins in vertebrates are conserved between their counterparts, Rbfox1 and Bruno1 in flies. Rbfox1 thus affects muscle development by regulation of both fiber-type specific gene and gene isoform expression dynamics of identity genes and structural proteins.
