## Supplemental Table 2 for "Rbfox1 is required for myofibril development and maintaining fiber-type specific isoform expression in *Drosophila* muscles"

### Sheet: Sheet1
Primer name	Sequence 5’-3’	Tm	Elongation (in seconds)	cycle no.	Amplicon size (in base pairs)
Act88F–F	TGATCACCATTGGCAACGAG
Act88F–R	CATACGATCGGCAATACCAG	54	30	30	248
TnI Ex 3–F	CAACGACCCCAAAGTGAAGG
TnI Ex 8–R	TTTAGCACAGCGGCATCTTT	60	45	30	551
TnI Ex 7–F	TCGCGGCAAGTTCGTCAAGC	59	30	30	295
TnI Ex 3'UTR–R	TGATTTTGGGCATGGCAAGG
Salm pan RT–F	CGCACAGCAACGATAACTCG	59/60			189
Salm pan RT–R	TGTGGGTTCGGTAGTGCATC
Arrest pan RT–F	TAAAGTGACCCTGAGCCAGA	58	30	36	212
Arrest pan RT–R	GGCCCAGAGGTATGTTGATG
Mef-2 pan RT–F	ATCTGTTGCCATGGGCCGCA	55	30	36	1752
Mef-2 pan RT–R	CTGCTGCTGGTGATGGTGTT
Rbfox1 Pan RT–F	AATATTCAAGTGGCGGCTGT	59	30	36	168
Rbfox1 Pan RT–R	ACTGTGGACTTCTGTTGCAT
Mef2- 5' UTR-F1	TCATTCCGAGCCAACGATCC	65	90	36	885
Mef2- 5' UTR-F2	AACAGAAGCGAGAGCGCCA A	68	90	36	567
Mef2- 5' UTR-F3	TGAAGGAGATCGCCGGTCAA	-
Mef2- 5' UTR–R	TGGTGGTGTCCTTGTGCTCG
RP49 – F	AGATCGTGAAGAAGCGACCA AG
RP49 – R	CACCAGGAACTTCTTGAATC CGG	55	30	30	219
Bru1 Ex 5-F	AACTGGAGTTCGGTCTCGC
Bru1 Ex 7-F	AGCCTGCCGAATAGTCCC	65	60	IFM,TDT, Abd-M: 30, 32, 34	500
Bru1 Ex 8-R	CTTTCAGGGCGGCGTGTC
Bru1 Ex 14 -F	CCAGAATCTAGCGGCCATT	61	30	IFM:28,30,32; TDT: 34,36,38; Abd-M: 32,34,36	268
Bru1 Ex 17-R	TTCAATCTGCTTTCCCGC
salm_F	TCTCTGAAGCGAAGACGTGAGC	67	30	IFM: 28,30,32; TDT and Abd-M: 32,34,36	287
salm_R	AAGGCAAAGTCGTCAGCCATGC
Rbfox1 Ex7-F	ATGCAATCGTCGGGCACCTCC	65	40	IFM: 30,32,34; TDT: 32,36; Abd-M:32,34	349
Rbfox1 Ex7-R	AGCGGAACGGTATGTTGGAGAC
Mhc Ex17-F	GACGAACTCCTGAACGAAGC	63	90	32	IFM iso-1158; Tub iso-656
Mhc Ex19-R	TCAGGAGCAAGGTCGAATCT
sls Ex9-F	CGCGCAGTATGTGCAAAAT	62	90	32	Tub. iso-1075; IFM iso-106
sls Ex11-R	AAACCGTTCCACGAAAAGTG
Zasp52-F	ATCGCTTCCGACGTTCTGAAG	64	60	32	TDT iso-800; IFM iso-572; Tub iso-398
Zasp52-R	GTCGCAGTAGAGCTTGTTGTTG
WupA Ex8-F	CGCTGAGTTCAACTTCCGCAACC	66	40	32	IFM iso-244; Tub iso-192
WupA Ex8-R	ATTGTTTAGGGCGGGAGTCACGG
Strn-Mlck isoR3'-F	GTTGGGTATCTACGATCTCACAGG	65	60	32	833
Strn-Mlck Ex6-R	CACGAAGGACATTACCCAATCGG
exd Ex6-F	TGAGCATTCCGACTACCGTGC	64	40	IFM:32; TDT:36	356
exd Ex7-R	CTTCGGATGGATATGGGTTGC
RpL32_F	GGTATCgacaacagagtgcg	Amplified at the respective Tm and cycle number of the target			114
RpL32_R	GAACTTCTTGAATCCGGTGGG
RpL32_F	TCCTACCAGCTTCAAGATGAC	Amplified at the respective Tm and cycle number of the target			500
RpL32_R	GTGTATTCCGACCACGTTACA
Bru1-DIV F (for antibody)	AAGTTCTGTTCCAGGGGCCCCAAAAAGAGAAGGAGCAG
Bru1-DIV R (for antibody)	CCCCAGAACATCAGGTTAATGGCGTTACCCACCTGGAAGCCGTTC
Bru1M2 sgRNA	tcggaatggagccaatagga
Bru1M2 sgRNA	AAATATGTGAGTTAGTTTGG
Bru1M2 homology arm L for	gtgtgtgtgtgggtttttgc
Bru1M2 homology arm L rev	tggtcgccttttAtagagaga
Bru1M2 homology arm R for	TGCGATTTGTAAAGGAAACG
Bru1M2 homology arm R rev	GCAAATCGCAAGTTTAGCAA
