## Supplemental Table 3 for "Rbfox1 is required for myofibril development and maintaining fiber-type specific isoform expression in *Drosophila* muscles"

### Sheet: Sheet1
Table S3
Key Resources Table
Reagent type (species) or resource	designation	source or reference	identifiers	additional information
gene (Drosophila melanogaster)	RNA-binding Fox protein 1; Rbfox1	NA	FLYB: FBgn0052062
gene (D. melanogaster)	wings up A; wupA	NA	FLYB: FBgn0283471
gene (D. melanogaster)	Actin 88F; Act88F	NA	FLYB: FBgn0283471
gene (D. melanogaster)	bruno 1; bru1	NA	FLYB: FBgn0052062
gene (D. melanogaster)	extradenticle; exd	NA	FLYB: FBgn0052062
gene (D. melanogaster)	Myocyte enhancer factor 2; Mef2	NA	FLYB: FBgn0052062
gene (D. melanogaster)	spalt major; salm	NA	FLYB:FBgn0261648
gene (D. melanogaster)	Z band alternatively spliced PDZ-motif protein 52; zasp52	NA	FLYB: FBgn0265991
gene (D. melanogaster)	Myosin heavy chain; Mhc	NA	FLYB: FBgn0264695
gene (D. melanogaster)	sallimus; sls	NA	FLYB: FBgn0086906
gene (D. melanogaster)	Stretchin-Mlck; Strn-Mlck	NA	FLYB:FBgn0265045
genetic reagent (D. melanogaster)	w[1118]	Bloomington Drosophila Stock Center	BDSC:3605; FLYB:FBst0003605; RRID:BDSC_3605
genetic reagent (D. melanogaster)	Canton-S	Drosophila Stock Centre, University of Mysore, Mysore	FLYB:FBsn0000274
genetic reagent (D. melanogaster)	Rbfox1-GFP (Rbfox1CC00511)	PMID: 14681446
genetic reagent (D. melanogaster)	UAS-Rbfox1-RNAi	PMID: 20226779		Source: L. Shashidhara
genetic reagent (D. melanogaster)	UAS-Rbfox1	PMID: 20226779		Source: L. Shashidhara
genetic reagent (D. melanogaster)	pUASP1-DegradFP/CyO; MKRS/TM6,Tb	PMID: 22157958		Source: Sonal Jaishwal
genetic reagent (D. melanogaster)	UAS-bru1-IR	Vienna Drosophila Resource Center	VDRC:41547
genetic reagent (D. melanogaster)	UAS-bru1-IR	Vienna Drosophila Resource Center	VDRC:48237	ConstructID:GD17093
genetic reagent (D. melanogaster)	UAS-bru1-IR	Vienna Drosophila Resource Center	VDRC:41568	ConstructID:GD8699
genetic reagent (D. melanogaster)	UAS-Arrest (UAS-Bru1)	PMID: 25246617		Source: Richard Cripps
genetic reagent (D. melanogaster)	UAS-Mef2	PMID: 10525355		Source: Alberto Ferrus
genetic reagent (D. melanogaster)	UAS-Salm-RNAi	Vienna Drosophila Resource Center	VDRC:101052	ConstructID: KK106735
genetic reagent (D. melanogaster)	UAS-salmIR	PMID: 22094701	VDRC:3029	ConstructID: GD1525
genetic reagent (D. melanogaster)	Mef2-Gal4	PMID: 8654890
genetic reagent (D. melanogaster)	Mhc-Gal4	PMID: 9799262
genetic reagent (D. melanogaster)	UH3-Gal4	PMID: 25189233
genetic reagent (D. melanogaster)	Mhc[P401S]	PMID: 12750333
genetic reagent (D. melanogaster)	wupA[fliH]	PMID: 25747460
genetic reagent (D. melanogaster)	wupA[hdp3]	PMID: 7680094
genetic reagent (D. melanogaster)	Tubulin-Gal80[ts]	Bloomington Drosophila Stock Center	BDSC:7019
genetic reagent (D. melanogaster)	bru1[M2]	this study
genetic reagent (D. melanogaster)	bru1[M3]	this study
genetic reagent (D. melanogaster)	UAS-Bru1-RA[attP86Fb]	this study
genetic reagent (D. melanogaster)	salm[FRT]	PMID: 25532219		Source: Frank Schnorrer
genetic reagent (D. melanogaster)	salm[1]	PMID: 25532219		Source: Frank Schnorrer
genetic reagent (D. melanogaster)	UAS-Rbfox1-IR27286	Bloomington Drosophila Stock Center	BDSC: TRiP27286	ConstructID: JF02600
genetic reagent (D. melanogaster)	UAS-Rbfox1-IR110518	Vienna Drosophila Resource Center	VDSC: 110518	ConstructID: 109100
genetic reagent (D. melanogaster)	UAS-Dcr2, Mef2-GAL4	Bloomington Drosophila Stock Center	BDSC:25756, RRID:BDSC_25756
genetic reagent (D. melanogaster)	Act5c-Gal4	Bloomington Drosophila Stock Center	BDSC:4414; RRID:BDSC_4414
genetic reagent (D. melanogaster)	Mef2-Gal4	Bloomington Drosophila Stock Center	BDSC:27390; RRID:BDSC_27390
genetic reagent (D. melanogaster)	Act88F-Gal4	PMID: 22008792		Source: Richard Cripps
genetic reagent (D. melanogaster)	Act79B-Gal4	PMID: 29318731		Source: Richard Cripps
antibody	TRITC-phalloidin	Sigma	Sigma: P1951	(1:250)
antibody	rhodamine-phalloidin	Invitrogen, Molecular Probes	Invitrogen:R415	(1:500)
antibody	rabbit anti-Bru1	this study		(1:500)
antibody	mouse anti-lamin	Developmental Studies Hybridoma Bank	DSHB:ADL67.10	(1:100)
antibody	rabbit anti-Actin	PMID: 6488317		(1:1000) Source: A. Ferrus
antibody	rabbit anti-TnI	PMID: 7680094		(1:1000) Source: A. Ferrus
antibody	mouse anti-Tubulin	Sigma	Sigma: T5168, Clone:B-5-1-2	(1:1000)
antibody	rabbit anti-H2AZ	Thermo Fisher		(1:2000); PMID: 24095734
antibody	rabbit anti-GFP	Abcam	Abcam:ab290	(1:1000)
antibody	mouse anti-GFP	Developmental Studies Hybridoma Bank	DSHB:12A6	(1:200)
antibody	goat anti-rabbit, Alexa488-conjugated	Thermo Fisher	ThermoFisher: A-11006	(1:500)
antibody	goat anti-mouse, Alexa647-conjugated	Thermo Fisher	ThermoFisher: A-21236	(1:500)
antibody	goat anti-mouse, HRP-conjugated	GeNei	GeNei: 105502	(1:5000)
antibody	goat anti-rabbit, HRP-conjugated	Bio-Rad	BioRad:1706515	(1:5000)
antibody	IgG isotype	this study		purified from normal mouse serum
plasmid	pUAS-T attB	PMID: 17360644	GenBank: EF362409.1	Source: Liqun Luo
plasmid	pJET1.2-STOP-dsRed	PMID: 25324299	Addgene: 60944, RRID:Addgene_60944	Source: Frank Schnorrer
plasmid	p3xP3-EGFP.vas-int.NLS	PMID: 25324299	Addgene: 60948, RRID:Addgene_60948	Source: Frank Schnorrer
plasmid	pBS-GGAC-ATGC	PMID: 25324299	Addgene: 60949, RRID:Addgene_60949	Source: Frank Schnorrer
plasmid	pCOOFY4	PMID: 23410102	Addgene: 43986, RRID:Addgene_43986
chemical compound	Vectashield with DAPI	Biozol	Biozol:H-1200	OrderID: VEC-H-1200
genetic reagent (E. coli)	E. coli BL21-RIL cells	in-house		Source: Andreas Ladurner
chemical compound	IPTG	ROTH	Roth:2316.5
chemical compound	Ni-NTA	Qiagen	Qiagen:163044347
chemical compound	Amylose beads	NEB	NEB:E8021L
chemical compound	MBP column	Bio-Rad	BioRad:731-1550	Poly-Prep Chromatography Columns
chemical compound	beads coupled to Bru1-RA	GE Healthcare	17-5279-02	Glutathione Sepharose High Performance
chemical compound	citric acid	SERVA	Serva:38640.02
chemical compound	NaCl	ROTH	Roth:3957.4
chemical compound	Tris	Sigma	Sigma:T1503
chemical compound	Imidazol	Milipore, Sigma	Milipore:1.04716.1000
chemical compound	HRV3C-protease	MoBiTec	MoBiTec:PR-ETA20010-01
chemical compound	PFA	Merck, Sigma	Merck:1.04005.1000
chemical compound	Triton X-100	Sigma	Sigma:T9284
chemical compound	NGS	Thermo Fisher	Thermo:20217
chemical compound	TRIzol Reagent	Ambion, Life Technologies	Ambion:15596018
chemical compound	Glycogen	Invitrogen, Molecular Probes	Invitrogen:10814-010
chemical compound	2-Propanol	Sigma	Sigma:I9516
chemical compound	Chloroform	BioChemica, PanReac AppliChem	A3691,0500
chemical compound	Amersham Protran 0,2 um NC	Merck, Sigma	Merck:GE10600001	nitrocellulose membrane
chemical compound	Ponceau S	Sigma	Sigma:P7170
chemical compound	SDS	SERVA	Serva:20765.03
chemical compound	Bromophenol blue	Sigma	Sigma:114405
chemical compound	glycerol	Sigma	Sigma:G6279
chemical compound	beta-mercaptoethanol	ROTH	Roth:4227.2
chemical compound	TRI Reagent	Sigma-Aldrich	Sigma-Aldrich: 93289
chemical compound, kit	first strand cDNA synthesis kit	Thermo Fisher	ThermoFischer: K1622
chemical compound	DNaseI	NEB	NEB:M0303L
chemical compound, kit	Qubit RNA Reagent *200x (Life Technologies)	Life Technologies, Thermo Fisher	Q32855
chemical compound, kit	LunaScript RT SuperMix Kit (New England Biolabs)	NEB	NEB:E3010S
chemical compound	Phusion polymerase	NEB	NEB:M0530L
chemical compound	100 bp ladder (NEB)	NEB	NEB:N0551S
chemical compound	RIPA buffer	PMID: 26954550		doi: 10.1016/j.devcel.2016.02.010
chemical compound	Protease Inhibitor Cocktail	Sigma-Aldrich	Sigma-Aldrich: P8340
chemical compound	Dynabeads Protein G for Immunoprecipitation	Thermo Fisher	ThermoFischer: 10003D
chemical compound	proteinase K	Sigma-Aldrich	Sigma-Aldrich: P5568
software, algorithm	Excel	Microsoft
software, algorithm	Fiji (Image J)	PMID: 22743772
software, algorithm	MyofibrilJ	PMID: 29846170		Source: https://imagej.net/MyofibrilJ ; Author: Giovanni Cardonni
software, algorithm	R	R Project for Statistical Computing	RRID:SCR_001905
software, algorithm	STAR	PMID: 23104886
software, algorithm	SAMtools	PMID: 19505943
software, algorithm	featureCounts	PMID: 24227677
software, algorithm	DESeq2	PMID: 25516281
software, algorithm	DEXSeq	PMID: 22722343
software, algorithm	PantherDB	PMID: 33290554		Source: http://www.pantherdb.org/
software, algorithm	GOrilla	PMID: 19192299		Source: http://cbl-gorilla.cs.technion.ac.il/
software, algorithm	PWMTools	PMID: 29514181		Source: https://ccg.epfl.ch/pwmtools/
software, algorithm	ggplot2	ISBN:978-0-387-98140-6
software, algorithm	reshape2	DOI: 10.18637/jss.v021.i12		Source: https://github.com/hadley/reshape ; Author: Hadley Wickham
software, algorithm	rtracklayer	PMID: 19468054
software, algorithm	GenomicRanges	PMID: 23950696
software, algorithm	Biostrings	Bioconductor		Source: https://bioconductor.org/packages/Biostrings ; Author: H. Pagés
software, algorithm	stringr	ISBN: 978-1491910399		Source: https://​github.com/​tidyverse/​stringr/​ ; Author: Hadley Wickham
software, algorithm	tidyr	ISBN: 978-1491910399		Source: https://github.com/tidyverse/tidyr ; Author: Hadley Wickham
software, algorithm	plyr	DOI: 10.18637/jss.v040.i01
software, algorithm	VennDiagram	PMID: 21269502
software, algorithm	viridis	DOI: 10.5281/zenodo.4679424		Source: https://sjmgarnier.github.io/viridis/ ; Author: Simon Garnier
